# Host-adaptation in *Legionellales* is 2.4 Ga, coincident with eukaryogenesis

**DOI:** 10.1101/852004

**Authors:** Eric Hugoson, Tea Ammunét, Lionel Guy

## Abstract

Bacteria adapting to living in a host cell caused the most salient events in the evolution of eukaryotes, namely the seminal fusion with an archaeon ^1^, and the emergence of both the mitochondrion and the chloroplast ^2^. A bacterial clade that may hold the key to understanding these events is the deep-branching gammaproteobacterial order *Legionellales* – containing among others *Coxiella* and *Legionella* – of which all known members grow inside eukaryotic cells ^3^. Here, by analyzing 35 novel *Legionellales* genomes mainly acquired through metagenomics, we show that this group is much more diverse than previously thought, and that key host-adaptation events took place very early in its evolution. Crucial virulence factors like the Type IVB secretion (Dot/Icm) system and two shared effector proteins were gained in the last *Legionellales* common ancestor (LLCA), while many metabolic gene families were lost in LLCA and its immediate descendants. We estimate that LLCA lived circa 2.4 Ga ago, predating the last eukaryotic common ancestor (LECA) by at least 0.5 Ga ^4^. These elements strongly indicate that host-adaptation arose only once in *Legionellales*, and that these bacteria were using advanced molecular machinery to exploit and manipulate host cells very early in eukaryogenesis.
