## Supplementary Table 2 for "Host-adaptation in *Legionellales* is 2.4 Ga, coincident with eukaryogenesis"

### Sheet: summaryStats
Node	Present	Multi	Gain	Loss	Expansions	Contractions
Acidithiobacillus ferrivorans SS3	2002	261	646.972	488.575	114.616	11.1966
Neisseria meningitidis MC58	1415	122	250.638	806.579	54.3789	19.27
Burkholderia pseudomallei K96243	3492	636	1703.21	182.154	284.592	6.0683
Thioalkalivibrio nitratireducens DSM 14	2400	260	829.112	595.795	108.5	17.29
Nevskia soli DSM 19509	3135	487	1382.21	413.896	201.844	13.3077
Methylomonas denitrificans FJG1	2860	416	1135.83	477.319	173.502	15.3138
Piscirickettsia salmonis LF 89 ATCC VR	1657	221	454.852	461.236	89.2131	11.6876
Gammaproteobacteria bacterium 39 13	2402	165	231.734	217.94	76.9345	9.34962
Coxiellaceae bacterium HT99	2393	202	184.751	179.956	100.452	10.3724
Coxiellaceae bacterium CC99	1981	99	190.452	167.772	59.0131	8.61763
TARA PSE MAG 00004	1522	70	276.091	474.753	33.7907	12.612
Legionellales bacterium RIFCSPHIGHO2 12	1460	55	234.833	575.264	32.1343	11.0356
Legionella geestiana ATCC 49504	1951	76	269.525	580.113	38.4572	23.7605
polyplax vaclav	467	3	2.03051	1724.77	2.99931	1.2004
Legionella fairfieldensis ATCC 49588	2113	96	316.466	454.804	40.5444	19.6373
Tatlockia micdadei ATCC33218	2666	104	199.052	127.868	37.7132	10.8968
Legionella maceachernii PX 1 G2 E2	2784	139	373.368	184.184	59.4763	14.0333
Legionella massiliensis LegA	3029	226	739.46	287.463	78.3874	17.5691
Legionella nautarum ATCC 49506	2869	138	270.895	87.1147	38.6977	5.70341
Legionella drozanskii LLAP 1 ATCC 70099	2838	133	291.715	138.934	47.3379	12.7006
Legionella tunisiensis LegM	2963	419	442.702	172.378	326.833	10.1743
Legionella feeleii WO 44C	2894	136	298.311	96.986	53.2647	10.5285
Legionella lansingensis DSM 19556 ATCC	2418	72	346.005	364.915	32.6631	11.5195
Legionella jordanis BL 540	2547	101	332.876	222.786	53.1738	10.7162
Legionella jamestowniensis JA 26 G1 E2	2690	113	282.546	251.104	48.8689	14.2472
Legionella hackeliae	2862	128	359.385	155.943	58.9292	11.7061
Legionella brunensis ATCC 43878	2947	129	466.824	161.982	62.2077	16.4078
Legionellales bacterium RIFCSPHIGHO2 12 1	1537	299	306.285	995.798	253.49	16.0443
Legionella spiritensis Mt St Helens 9	2600	129	511.69	237.463	73.9252	14.2912
Legionella rubrilucens WA 270A C2	2652	110	108.063	66.3945	39.2677	6.20152
Legionella erythra SE 32A C8	2712	117	172.707	71.0384	38.8226	5.21104
Putative Legionellales TARA121	1585	28	202.394	820.618	10.0184	24.6061
Legionella quinlivanii CDC 1442 AUS E	2742	82	199.774	162.933	20.4112	9.2455
Legionella birminghamensis CDC 1407 AL	2858	133	223.189	70.3479	55.9916	4.61807
Legionella oakridgensis ATCC 33761 DSM	2351	150	493.536	155.735	102.416	8.51369
Legionella londiniensis ATCC 49505	1996	47	232.624	249.822	23.3166	7.65658
Legionella adelaidensis 1762 AUS E	1996	45	313.099	323.145	21.0488	9.4259
Legionella israelensis Bercovier 4	2413	122	500.935	423.498	69.8973	20.4675
Legionella waltersii ATCC 51914	2810	202	521.841	292.942	112.497	24.0207
Legionella pneumophila subsp pneumophil 1	2758	114	364.156	141.857	41.5422	12.5504
Legionella norrlandica LEGN	2493	155	327.1	369.801	102.282	24.5897
Legionella shakespearei DSM 23087	2536	105	375.278	484.218	44.8756	29.8152
Legionella worsleiensis ATCC 49508	2375	95	211.168	587.22	37.4976	40.4779
Legionella quateirensis ATCC 49507	3130	176	411.822	167.51	73.7766	8.63942
Legionella moravica DSM 19234	2858	139	228.433	256.121	49.4086	17.2468
Legionella fallonii LLAP 10	3140	236	704.367	325.598	126.84	29.39
Legionella sp 40 6	2218	140	229.551	777.049	64.028	47.8137
Legionella saoudiensis LH SWC	2885	182	448.71	329.207	82.3277	28.7198
Legionella drancourtii LLAP12	2949	260	542.536	365.601	148.739	26.1739
Legionella gratiana Lyon 8420412	3082	170	219.988	195.086	56.9278	33.1422
Legionella santicrucis SC 63 C7	3498	337	353.833	177.826	179.964	19.384
Legionella sainthelensi ATCC 35248	3176	145	118.988	163.363	30.6927	20.8568
Legionella longbeachae NSW150	3116	177	194.225	298.6	67.6867	34.9073
Legionella cincinnatiensis CDC 72 OH 14	3124	144	178.767	326.126	31.9388	44.8579
Legionella steigerwaltii SC 18 C9	3180	153	195.712	250.073	40.0189	30.2099
Legionella steelei IMVS3376	3293	186	343.111	284.472	67.4268	35.9226
Legionella cherrii ORW	3125	151	175.281	269.09	36.9218	32.1026
Fluoribacter dumoffii NY 23	3136	171	283.165	261.846	50.5426	25.7551
Fluoribacter gormanii LS 13	3052	115	332.54	396.448	42.2675	65.91
Legionella wadsworthii DSM 21896 ATCC 3	2893	109	313.247	539.46	42.1254	65.2379
Legionella tucsonensis ATCC 49180	2762	83	187.785	621.771	15.7236	60.0474
Legionella anisa WA 316 C3	3371	286	344.266	169.252	147.822	23.4322
Legionella parisiensis PF 209 C C2	3306	191	210.049	165.64	52.3808	20.8361
Fluoribacter bozemanae WIGA	3199	202	302.124	364.716	72.3237	46.1228
Rifle ACD contigs ACD21 113	1101	92	163.32	154.649	59.913	3.59804
Gammaproteobacteria bacterium RBG 16 37 1	830	34	59.7814	322.111	23.2422	8.60955
Gammaproteobacteria bacterium GWE2 37 1 1	742	35	153.984	529.139	15.5627	8.12614
Coxiella sp DG 40	1269	182	454.066	433.693	70.2441	12.2588
Gammaproteobacteria bacterium RIFCSPHI 2	1256	188	296.581	602.66	158.892	13.2367
TARA PON MAG 00004	1184	61	215.254	478.247	27.9216	10.6556
Gammaproteobacteria bacterium RIFCSPHI 5	907	97	237.951	819.778	81.127	11.9587
Gammaproteobacteria bacterium RIFCSPLO 16	1442	84	139.089	235.824	43.1062	10.519
Gammaproteobacteria bacterium RIFCSPHI 26	1473	65	153.49	173.988	34.4722	8.61891
Gammaproteobacteria bacterium RIFCSPHI 23	1436	43	153.935	211.433	18.7303	12.1479
Gammaproteobacteria bacterium RIFCSPHI	1458	152	247.422	414.984	115.036	17.5516
Gammaproteobacteria bacterium RIFCSPHI 8	1360	217	349.859	455.637	170.524	9.81563
Coxiella sp RIFCSPHIGHO2 12 FULL 42 15	1217	52	218.768	467.545	21.7915	11.2845
Coxiella sp RIFCSPHIGHO2 12 FULL 44 14	1143	113	195.09	398.808	92.5366	7.0052
Coxiella like endosymbiont CRt	1169	249	141.876	20.8809	144.937	0.271656
Coxiella endosymbiont of Amblyomma amer	556	3	0.00233852	492.007	1.00805	3.39363
Coxiella burnetii RSA 493	1451	91	208.015	35.0705	50.6242	0.900797
Gammaproteobacteria bacterium RIFCSPLO 15	1230	46	241.53	282.366	22.7382	8.20323
Diplorickettsia massiliensis 20B	1258	208	190.772	83.1549	166.864	0.597929
Putative Legionellales ERR323788	1364	46	106.059	29.0241	20.0678	0.21554
Rickettsiella grylli	1222	68	76.1009	97.3276	37.8342	3.23541
Ca Rickettsiella isopodorum RCFS May 20	1208	15	17.0105	52.2373	0.192561	2.3526
Gammaproteobacteria bacterium RIFCSPHI 25	1636	110	442.538	266.416	54.3822	4.59175
Gammaproteobacteria bacterium RIFCSPHI 24	1035	44	163.492	280.01	22.1519	7.85077
Gammaproteobacteria bacterium GWF2 41 1 1	889	58	74.8186	447.948	38.3773	13.1827
Gammaproteobacteria bacterium GWE2 42 3 1	1029	25	14.2703	247.4	7.28742	7.55759
Rifle ACD contigs ACD60 47	1554	136	188.814	252.224	98.8309	11.1003
Rifle ACD contigs ACD45 151	1561	208	316.968	373.378	171.832	12.2553
Gammaproteobacteria bacterium RIFCSPHI 3	1613	57	285.072	230.538	26.4238	11.2962
Gammaproteobacteria bacterium RIFCSPHI 1	1288	100	238.598	509.571	69.6428	14.9035
Gammaproteobacteria bacterium RIFCSPHI 4	1159	45	205.009	595.062	30.456	18.1627
Gammaproteobacteria bacterium RIFCSPHI 28	1459	54	106.965	302.007	24.4863	11.9151
Gammaproteobacteria bacterium RIFCSPHI 27	1826	178	403.161	231.203	125.591	10.9448
Gammaproteobacteria bacterium RIFCSPHI 6	1190	32	88.3862	573.603	14.9956	18.7656
Rifle ACD contigs ACD46 373	1672	160	362.293	569.964	118.511	24.1808
Gammaproteobacteria bacterium RIFCSPHI 7	1027	36	131.723	984.394	19.1077	24.0165
Aquicella Siphonis	2071	117	369.076	280.159	52.7765	13.9092
Aquicella Lusitana	1975	109	288.03	260.187	50.9837	13.6289
Francisella tularensis subsp tularensis	1230	62	155.953	447.378	36.9572	6.84736
Fangia hongkongensis FSC776 DSM 21703	1811	153	435.419	145.844	83.0826	4.34466
Halomonas huangheensis BJGMM B45	2888	329	753.19	561.944	181.664	25.1609
Teredinibacter turnerae T7901	2765	252	851.042	834.671	120.9	42.2917
Alcanivorax dieselolei B5	3071	338	862.289	539.917	158.981	31.0052
Kangiella koreensis DSM 16069	2041	93	392.663	722.4	44.206	32.3822
Pseudoalteromonas luteoviolacea S405424	3079	358	758.606	442.836	167.139	31.9929
Shewanella oneidensis MR 1	2987	245	329.953	446.262	120.08	39.2033
Escherichia coli str K 12 substr MG1655	2854	362	594.472	946.065	170.489	66.8102
Aeromonas hydrophila subsp hydrophila A	3169	275	246.421	283.014	108.815	19.5326
Mariprofundus ferrooxydans PV 1	1913	166	94.8175	80.6755	113.531	4.88878
1	1970.94	41.4864	117.923	265.483	6.98	9.74411
2	2166.68	49.2944	0.00301271	34.8094	0.000395464	1.77882
3	2201.49	51.0868	160.882	99.0632	9.09047	4.16591
4	2388.21	77.894	518.353	88.4668	33.619	3.35612
5	1958.32	36.4127	556.501	282.474	17.1824	8.05632
6	2594.82	81.4179	167.504	89.42	12.2143	5.96171
7	2685.22	88.5962	236.141	127.925	13.22	4.59291
8	2577	81.0157	72.5156	12.2441	7.52702	0.505106
9	2516.73	73.9463	303.031	37.638	27.7589	2.28378
10	2251.34	45.1921	64.2722	2.67297	5.19965	0.153519
11	2189.74	40.0765	0.00745155	115.91	0.00127211	6.4967
12	2692.68	77.7585	498.813	161.332	37.2268	11.6017
13	2436.91	48.5189	40.6678	108.781	4.52768	11.4265
14	2658.56	74.6388	85.6752	69.2753	11.9713	4.8584
15	2642.16	67.7392	143.407	6.27149	11.7172	0.462506
16	2505.02	56.1458	193.793	43.9638	12.0936	2.84374
17	2355.19	45.5385	116.151	66.598	4.79489	5.92307
18	2305.64	46.5923	83.5649	79.0086	5.02814	8.46667
19	2610.33	73.1622	400.711	116.153	26.5832	7.4055
20	2325.77	53.1345	128.233	28.9721	11.151	1.95353
21	2226.51	44.0168	12.9989	72.8399	0.971901	5.4492
22	2705.16	68.8498	613.167	111.233	25.7325	4.60951
23	2203.22	40.3549	16.0187	99.1474	0.557528	8.52193
24	2286.35	48.8334	28.5508	43.2822	2.07068	3.45146
25	2301.09	50.2102	48.4476	8.95042	2.41835	0.481303
26	2261.59	48.2698	13.5548	46.7592	0.752398	2.73977
27	2013.2	26.199	82.4632	75.3101	4.12645	5.64919
28	2006.05	28.1467	61.9578	350.704	4.12287	24.3495
29	2535.7	75.1014	99.0442	144.444	10.3816	12.8035
30	2581.1	78.1237	69.7466	103.125	4.75285	9.39614
31	2885.69	103.04	166.975	32.3393	13.2406	3.43237
32	2751.05	91.965	223.401	117.289	19.3078	10.3514
33	2644.94	81.1888	60.5726	176.864	6.54439	26.0386
34	2761.23	102.389	13.366	54.6242	1.1289	7.17645
35	2765.5	116.508	63.9467	70.5149	6.48197	6.62762
36	2772.07	116.538	181.425	185.835	23.2259	16.9721
37	3220.37	142.658	100.397	202.015	10.6372	27.903
38	3321.99	162.085	96.4307	45.7961	11.0754	8.02913
39	3271.36	158.826	264.462	50.2004	28.2622	10.7996
40	3057.1	140.148	368.896	226.479	27.0194	17.3315
41	3234.36	144.377	140.14	124.587	15.5214	17.9048
42	3218.81	146.809	161.249	57.1206	15.275	9.43287
43	3114.68	140.254	69.0814	89.233	6.31438	9.59987
44	3195.99	150.027	24.3052	62.2794	3.49181	9.0832
45	3261.59	158.32	61.6167	33.9853	6.70152	4.03752
46	3233.96	155.643	151.862	37.1155	17.9654	3.18147
47	3119.21	140.183	100.002	96.6954	11.3618	11.4391
48	3115.91	140.432	9.45059	28.3753	0.997685	4.8074
49	3134.83	144.253	290.799	70.647	23.6393	4.97389
50	2914.68	124.533	245.35	107.144	26.253	12.0157
51	2776.48	109.867	145.619	171.633	13.8583	12.5401
52	2802.49	108.475	193.61	5.59985	24.2236	0.428563
53	2614.48	82.9939	338.917	60.0017	29.0664	3.96141
54	2335.56	56.2598	61.3494	20.578	7.0725	1.16365
55	2294.79	50.2611	588.9	94.5394	23.1458	5.17425
56	1800.43	25.2547	245.257	165.488	5.35542	6.15541
57	1720.66	25.4142	0.00291908	30.1986	0.000149979	1.361
58	1092.33	19.2466	86.6684	111.495	3.53409	3.33133
59	1117.16	18.973	71.7139	203.185	2.84315	5.36224
60	1248.63	21.5641	114.553	437.41	4.98247	13.0873
61	1493.5	34.5035	21.2511	153.315	0.608221	10.0285
62	1625.56	44.3873	97.9804	11.1527	3.73755	0.597443
63	1538.73	41.0669	156.65	106.743	14.7006	5.4444
64	1488.83	31.2468	121.911	80.0769	7.76812	3.31604
65	1446.99	26.667	3.1099	90.938	0.136136	2.83903
66	1465.78	26.6193	22.6975	25.4155	1.31049	1.29561
67	1048	7.67489	0.024856	230.075	0.0017902	5.22744
68	1278.06	15.3805	68.9899	137.652	1.68262	5.33537
69	1346.72	19.2382	32.7274	154.505	1.68892	8.87988
70	1468.5	26.6357	28.9061	95.2324	1.1821	3.95234
71	1534.82	29.4347	20.2233	47.4803	1.04163	2.99397
72	1562.08	31.3447	70.4748	79.8795	3.53806	2.97777
73	1571.48	30.6773	25.8374	26.3886	1.31147	0.847678
74	1243.23	16.3697	23.5595	67.2977	0.0869007	2.02308
75	1286.97	18.5265	153.906	17.3238	5.55473	0.781629
76	1150.38	13.6777	172.987	293.441	5.81467	6.09576
77	1270.84	14.4932	19.8609	321.059	0.571568	14.3865
78	1572.03	30.2094	5.34372	38.1401	0.323288	2.30849
79	1262.13	29.0787	276.945	166.334	15.6627	5.22353
80	1151.52	17.34	84.8839	393.243	2.35054	10.7802
81	1459.88	28.2148	47.0434	208.202	2.86836	8.38158
82	1617.41	37.087	113.711	105.422	7.07689	6.33303
83	1654.04	41.3479	132.439	104.418	7.55724	6.03755
84	1879.67	52.3477	47.38	149.793	3.91107	8.69088
85	1982.08	57.4481	35.3883	0.461625	2.07371	0.0423413
86	1947.16	55.3714	294.915	22.9746	13.0742	1.09352
87	1675.22	41.5103	95.0808	45.8858	5.4574	2.75879
88	1626.02	38.8031	80.3903	3.42234	4.55459	0.196079
89	1549.05	34.3491	0.00110936	9.92071	8.61849e-05	0.646935
90	1558.97	34.9979	18.5941	18.0868	0.859964	1.11392
91	1558.47	35.296	43.3243	93.9789	2.21119	3.22079
92	1609.12	36.3403	187.888	199.804	11.1531	9.28239
93	1621.04	34.4738	75.3157	59.1102	3.50468	1.27022
94	1604.83	32.2037	96.4449	242.472	11.4093	5.69325
95	1750.86	26.78	152.042	85.4766	8.79827	4.1977
96	1684.29	21.2799	97.9064	76.9968	3.39343	2.4494
97	1663.38	20.2708	59.6251	476.555	1.88615	22.8821
98	1521.42	24.0267	221.648	780.518	8.59682	25.3609
99	2748.63	94.6532	88.97	37.0965	6.98795	2.59658
100	2696.75	90.0491	467.881	52.6937	28.988	2.80113
101	3205.59	179.256	513.258	410.975	62.3976	23.5105
102	3103.31	136.163	404.324	64.2437	39.9175	4.80783
103	2763.23	97.5138	502.829	110.337	31.7143	5.24
104	2370.74	67.4935	154.048	64.8782	10.241	3.0584
105	2281.57	59.6262	356.123	154.85	20.8135	4.38689
106	2080.29	42.2924	1.57647e-06	0.0184988	2.12391e-07	0.000725395
107	2080.31	42.2931	121.913	181.271	4.518	7.03891
108	2139.67	45.1275	26.2826	5.11206	1.02026	0.306034
109	2118.5	44.4107	365.44	90.5434	14.1372	5.68569
110	1843.6	34.273	408.39	463.645	11.415	20.2153
111	1898.86	51.4034	NA	NA	NA	NA
