## Supplementary Table 6 for "Host-adaptation in *Legionellales* is 2.4 Ga, coincident with eukaryogenesis"

### Sheet: reduced.selection
name	selectionGroup	taxid	class	order	family	genus	species	size (Mb)	scaffolds	refseq_category	assembly_level	assembly	shortName	completeness	Legio73?
Allochromatium vinosum DSM 180	Chromatiaceae	572477	Gammaproteobacteria	Chromatiales	Chromatiaceae	Allochromatium	Allochromatium vinosum	3.66907	3	representative genome	Complete Genome	GCA_000025485.1	Allochromatium_vinosum_DSM_180	1
Arsukibacterium ikkense GCM72	Chromatiaceae	336831	Gammaproteobacteria	Chromatiales	Chromatiaceae	Arsukibacterium	Arsukibacterium ikkense	4.12774	44	na	Contig	GCA_000987775.1	Arsukibacterium_ikkense_GCM72	1
Arsukibacterium sp. MJ3	Chromatiaceae	1632859	Gammaproteobacteria	Chromatiales	Chromatiaceae	Arsukibacterium	Arsukibacterium sp. MJ3	3.74643	196	na	Contig	GCA_000987765.1	Arsukibacterium_sp_MJ3	0.990826
Candidatus Tenderia electrophaga NRL1	Chromatiaceae	1748243	Gammaproteobacteria	Chromatiales	Chromatiaceae	Candidatus Tenderia	Candidatus Tenderia electrophaga	3.76387	2	na	Complete Genome	GCA_001447805.1	Ca_Tenderia_electrophaga_NRL1	0.990826
Lamprocystis purpurea DSM 4197	Chromatiaceae	765909	Gammaproteobacteria	Chromatiales	Chromatiaceae	Lamprocystis	Lamprocystis purpurea	6.90874	213	representative genome	Scaffold	GCA_000379525.1	Lamprocystis_purpurea_DSM_4197	0.990826
Marichromatium gracile YL28	Chromatiaceae	1048	Gammaproteobacteria	Chromatiales	Chromatiaceae	Marichromatium	Marichromatium gracile	3.84025	120	na	Contig	GCA_001583505.1	Marichromatium_gracile_YL28	0.981651
Marichromatium purpuratum 984	Chromatiaceae	765910	Gammaproteobacteria	Chromatiales	Chromatiaceae	Marichromatium	Marichromatium purpuratum	3.77911	1	representative genome	Complete Genome	GCA_000224005.3	Marichromatium_purpuratum_984	0.981651
Chromatiaceae bacterium 2141T.STBD.0c.01a	Chromatiaceae	1978339	Gammaproteobacteria	Chromatiales	Chromatiaceae	NA	Chromatiaceae bacterium 2141T.STBD.0c.01a	4.79045	1	na	Complete Genome	GCA_002009425.1	Chromatiaceae_bacterium_2141T_STBD_0c_0	0.990826
Nitrosococcus halophilus Nc 4	Chromatiaceae	472759	Gammaproteobacteria	Chromatiales	Chromatiaceae	Nitrosococcus	Nitrosococcus halophilus	4.14526	2	representative genome	Complete Genome	GCA_000024725.1	Nitrosococcus_halophilus_Nc_4	1
Nitrosococcus oceani ATCC 19707	Chromatiaceae	323261	Gammaproteobacteria	Chromatiales	Chromatiaceae	Nitrosococcus	Nitrosococcus oceani	3.52211	2	representative genome	Complete Genome	GCA_000012805.1	Nitrosococcus_oceani_ATCC_19707	0.990826
Nitrosococcus watsonii C-113	Chromatiaceae	105559	Gammaproteobacteria	Chromatiales	Chromatiaceae	Nitrosococcus	Nitrosococcus watsonii	3.37329	3	representative genome	Complete Genome	GCA_000143085.1	Nitrosococcus_watsonii_C_113	1
Thiocapsa marina 5811	Chromatiaceae	768671	Gammaproteobacteria	Chromatiales	Chromatiaceae	Thiocapsa	Thiocapsa marina	5.59554	62	representative genome	Contig	GCA_000223985.2	Thiocapsa_marina_5811	0.990826
Thiocystis violascens DSM 198	Chromatiaceae	765911	Gammaproteobacteria	Chromatiales	Chromatiaceae	Thiocystis	Thiocystis violascens	5.01707	1	representative genome	Complete Genome	GCA_000227745.3	Thiocystis_violascens_DSM_198	1
Thioflavicoccus mobilis 8321	Chromatiaceae	765912	Gammaproteobacteria	Chromatiales	Chromatiaceae	Thioflavicoccus	Thioflavicoccus mobilis	4.13752	2	representative genome	Complete Genome	GCA_000327045.1	Thioflavicoccus_mobilis_8321	1
Thiohalocapsa sp. ML1	Chromatiaceae	1431688	Gammaproteobacteria	Chromatiales	Chromatiaceae	Thiohalocapsa	Thiohalocapsa sp. ML1	6.30535	137	representative genome	Contig	GCA_001469165.1	Thiohalocapsa_sp_ML1	0.981651
uncultured Thiohalocapsa sp. PB-PSB1	Chromatiaceae	1385625	Gammaproteobacteria	Chromatiales	Chromatiaceae	Thiohalocapsa	uncultured Thiohalocapsa sp. PB-PSB1	6.74758	1386	na	Contig	GCA_000495615.1	uncultured_Thiohalocapsa_sp_PB_PSB1	0.963303
Thiorhodococcus drewsii AZ1	Chromatiaceae	765913	Gammaproteobacteria	Chromatiales	Chromatiaceae	Thiorhodococcus	Thiorhodococcus drewsii	5.52419	141	representative genome	Contig	GCA_000224065.2	Thiorhodococcus_drewsii_AZ1	0.990826
Thiorhodococcus sp. AK35	Chromatiaceae	1249627	Gammaproteobacteria	Chromatiales	Chromatiaceae	Thiorhodococcus	Thiorhodococcus sp. AK35	4.76666	151	representative genome	Contig	GCA_000585215.1	Thiorhodococcus_sp_AK35	1
Thiorhodovibrio sp. 970	Chromatiaceae	631362	Gammaproteobacteria	Chromatiales	Chromatiaceae	Thiorhodovibrio	Thiorhodovibrio sp. 970	5.34286	9	representative genome	Scaffold	GCA_000228725.3	Thiorhodovibrio_sp_970	0.981651
Allofrancisella guangzhouensis 08HL01032	Francisellaceae	594679	Gammaproteobacteria	Thiotrichales	Francisellaceae	Allofrancisella	Allofrancisella guangzhouensis	1.66153	2	representative genome	Complete Genome	GCA_000815225.1	Allofrancisella_guangzhouensis_08HL0103	0.963303
Francisella halioticida DSM 23729	Francisellaceae	549298	Gammaproteobacteria	Thiotrichales	Francisellaceae	Francisella	Francisella halioticida	2.19743	1	representative genome	Complete Genome	GCA_002211785.1	Francisella_halioticida_DSM_23729	0.981651
Francisella hispaniensis FSC454 CCUG 58020	Francisellaceae	1088883	Gammaproteobacteria	Thiotrichales	Francisellaceae	Francisella	Francisella hispaniensis	1.93864	2	na	Complete Genome	GCA_001885235.1	Francisella_hispaniensis_FSC454_CCUG_58	0.981651
Francisella noatunensis subsp. noatunensis FSC772	Francisellaceae	1089433	Gammaproteobacteria	Thiotrichales	Francisellaceae	Francisella	Francisella noatunensis	1.93382	1	na	Complete Genome	GCA_002214225.1	Francisella_noatunensis_subsp_noatunens	1
Francisella persica ATCC VR-331	Francisellaceae	1086726	Gammaproteobacteria	Thiotrichales	Francisellaceae	Francisella	Francisella persica	1.54077	1	representative genome	Complete Genome	GCA_001653955.1	Francisella_persica_ATCC_VR_331	0.972477
Francisella philomiragia subsp. philomiragia ATCC 25017	Francisellaceae	484022	Gammaproteobacteria	Thiotrichales	Francisellaceae	Francisella	Francisella philomiragia	2.04971	2	representative genome	Complete Genome	GCA_000019285.1	Francisella_philomiragia_subsp_philomir	1
Francisella sp. CA97-1460	Francisellaceae	1542390	Gammaproteobacteria	Thiotrichales	Francisellaceae	Francisella	Francisella sp. CA97-1460	1.86161	2	na	Complete Genome	GCA_001880225.1	Francisella_sp_CA97_1460	1
Francisella sp. FSC1006	Francisellaceae	1547445	Gammaproteobacteria	Thiotrichales	Francisellaceae	Francisella	Francisella sp. FSC1006	2.01599	1	na	Complete Genome	GCA_000764555.1	Francisella_sp_FSC1006	0.981651
Francisella sp. MA067296	Francisellaceae	475375	Gammaproteobacteria	Thiotrichales	Francisellaceae	Francisella	Francisella sp. MA067296	1.82793	2	na	Complete Genome	GCA_001879645.1	Francisella_sp_MA067296	1
Francisella sp. TX076608	Francisellaceae	573568	Gammaproteobacteria	Thiotrichales	Francisellaceae	Francisella	Francisella sp. TX076608	2.253	7	na	Contig	GCA_001870885.1	Francisella_sp_TX076608	1
Francisella sp. TX077308	Francisellaceae	573569	Gammaproteobacteria	Thiotrichales	Francisellaceae	Francisella	Francisella sp. TX077308	2.03593	1	na	Complete Genome	GCA_000219045.1	Francisella_sp_TX077308	1
Francisella sp. TX077310	Francisellaceae	573570	Gammaproteobacteria	Thiotrichales	Francisellaceae	Francisella	Francisella sp. TX077310	2.23738	1	na	Complete Genome	GCA_001895265.1	Francisella_sp_TX077310	0.990826
Francisella sp. W12-1067	Francisellaceae	1385420	Gammaproteobacteria	Thiotrichales	Francisellaceae	Francisella	Francisella sp. W12-1067	1.70234	57	na	Contig	GCA_000710735.1	Francisella_sp_W12_1067	0.990826
Francisella tularensis subsp. tularensis SCHU S4	Francisellaceae	177416	Gammaproteobacteria	Thiotrichales	Francisellaceae	Francisella	Francisella tularensis	1.89278	1	reference genome	Complete Genome	GCA_000008985.1	Francisella_tularensis_subsp_tularensis	0.981651
Francisella endosymbiont of Amblyomma maculatum FLE-Am	Francisellaceae	255919	Gammaproteobacteria	Thiotrichales	Francisellaceae	NA	Francisella endosymbiont of Amblyomma maculatum	1.55626	7	na	Contig	GCA_001753795.1	Francisella_endosymbiont_of_Amblyomma_m	0.990826
Francisella endosymbiont of Ornithodoros moubata FLE-Om	Francisellaceae	1981171	Gammaproteobacteria	Thiotrichales	Francisellaceae	NA	Francisella endosymbiont of Ornithodoros moubata	1.56419	8	na	Contig	GCA_002095075.2	Francisella_endosymbiont_of_Ornithodoro	0.954128
Fangia hongkongensis FSC776 = DSM 21703	Francisellaceae	1089439	Gammaproteobacteria	Thiotrichales	NA	Fangia	Fangia hongkongensis	2.94674	37	representative genome	Scaffold	GCA_000379445.1	Fangia_hongkongensis_FSC776_DSM_21703	0.990826
Coxiella burnetii RSA 493	Legionellales	227377	Gammaproteobacteria	Legionellales	Coxiellaceae	Coxiella	Coxiella burnetii	2.03267	1	reference genome	Complete Genome	GCF_000007765.2	Coxiella_burnetii_RSA_493	1
Coxiella sp. DG_40	Legionellales	1703354	Gammaproteobacteria	Legionellales	Coxiellaceae	Coxiella	Coxiella sp. DG_40	2.33862	88	na	Contig	GCA_001302865.1	Coxiella_sp_DG_40	1	yes
Coxiella sp. RIFCSPHIGHO2_12_FULL_42_15	Legionellales	1797696	Gammaproteobacteria	Legionellales	Coxiellaceae	Coxiella	Coxiella sp. RIFCSPHIGHO2_12_FULL_42_15	1.63824	53	na	Scaffold	GCA_001797285.1	Coxiella_sp_RIFCSPHIGHO2_12_FULL_42_15	1	yes
Diplorickettsia massiliensis 20B	Legionellales	1156986	Gammaproteobacteria	Legionellales	Coxiellaceae	Diplorickettsia	Diplorickettsia massiliensis	1.72797	6	representative genome	Contig	GCA_000257395.1	Diplorickettsia_massiliensis_20B	1	yes
Candidatus Berkiella cookevillensis CC99	Legionellales	1590042	Gammaproteobacteria	Legionellales	Coxiellaceae	NA	Coxiellaceae bacterium CC99	2.99029	44	representative genome	Contig	GCA_001431315.1	Coxiellaceae_bacterium_CC99	1	yes
Candidatus Berkiella aquae HT99	Legionellales	1590043	Gammaproteobacteria	Legionellales	Coxiellaceae	NA	Coxiellaceae bacterium HT99	3.62532	56	representative genome	Contig	GCA_001431295.1	Coxiellaceae_bacterium_HT99	1	yes
Rickettsiella grylli	Legionellales	59196	Gammaproteobacteria	Legionellales	Coxiellaceae	Rickettsiella	Rickettsiella grylli	1.58124	2	representative genome	Contig	GCA_000168295.1	Rickettsiella_grylli	1	yes
Fluoribacter bozemanae WIGA	Legionellales	447	Gammaproteobacteria	Legionellales	Legionellaceae	Fluoribacter	Fluoribacter bozemanae	4.12431	61	na	Scaffold	GCA_001467045.1	Fluoribacter_bozemanae_WIGA	1	yes
Legionella geestiana ATCC 49504	Legionellales	45065	Gammaproteobacteria	Legionellales	Legionellaceae	Legionella	Legionella geestiana	2.54565	80	representative genome	Scaffold	GCA_001467645.1	Legionella_geestiana_ATCC_49504	1	yes
Legionella pneumophila subsp pneumophila str. Philadelphia	Legionellales	272624	Gammaproteobacteria	Legionellales	Legionellaceae	Legionella	Legionella pneumophila	3.39775	1	reference genome	Complete Genome	GCF_000008485.1	Legionella_pneumophila_subsp_pneumophil_1	1
Tatlockia micdadei ATCC33218	Legionellales	451	Gammaproteobacteria	Legionellales	Legionellaceae	Tatlockia	Tatlockia micdadei	3.31003	1	representative genome	Complete Genome	GCA_000953635.1	Tatlockia_micdadei_ATCC33218	1	yes
Aquicella lusitana SGT-39	Legionellales	254246	Gammaproteobacteria	Legionellales	NA	Aquicella	Aquicella lusitana	2.62489	1	na	Complete Genome	ERZ780934	Aquicella_Lusitana	1	yes
Legionellales bacterium RIFCSPHIGHO2_12_FULL_35_11	Legionellales	1798567	Gammaproteobacteria	Legionellales	NA	NA	Legionellales bacterium RIFCSPHIGHO2_12_FULL_35_11	1.74819	168	na	Scaffold	GCA_001803185.1	Legionellales_bacterium_RIFCSPHIGHO2_12	0.933333
Gammaproteobacteria bacterium GWE2_42_36	Legionellales	-	Gammaproteobacteria	Legionellales	NA	NA	NA	1.37051	85	na	Contig	GCA_001801305.1	Gammaproteobacteria_bacterium_GWE2_42_3_1	0.844037	yes
Gammaproteobacteria bacterium RIFCSPHIGHO2_02_FULL_39_13	Legionellales	-	Gammaproteobacteria	Legionellales	NA	NA	NA	1.67141	41	na	Contig	GCA_001802445.1	Gammaproteobacteria_bacterium_RIFCSPHI_23	0.972477	yes
Gammaproteobacteria bacterium RIFCSPHIGHO2_12_FULL_35_23	Legionellales	-	Gammaproteobacteria	Legionellales	NA	NA	NA	2.39852	28	na	Contig	GCA_001801465.1	Gammaproteobacteria_bacterium_RIFCSPHI_25	0.981651	yes
Gammaproteobacteria bacterium RIFCSPHIGHO2_12_FULL_37_14	Legionellales	-	Gammaproteobacteria	Legionellales	NA	NA	NA	2.53732	95	na	Contig	GCA_001801485.1	Gammaproteobacteria_bacterium_RIFCSPHI_27	0.899083	yes
Gammaproteobacteria bacterium RIFCSPHIGHO2_12_FULL_38_14	Legionellales	-	Gammaproteobacteria	Legionellales	NA	NA	NA	1.69412	62	na	Contig	GCA_001801545.1	Gammaproteobacteria_bacterium_RIFCSPHI_1	0.779817	yes
Gammaproteobacteria bacterium RIFCSPLOWO2_02_FULL_38_11	Legionellales	-	Gammaproteobacteria	Legionellales	NA	NA	NA	1.70049	75	na	Contig	GCA_001801745.1	Gammaproteobacteria_bacterium_RIFCSPLO_15	0.944954	yes
Rifle_ACD.contigs_ACD45_151	Legionellales	-	Gammaproteobacteria	Legionellales	NA	NA	NA	1.37051	380	na	Contig	ACD45	Rifle_ACD_contigs_ACD45_151	0.866667	yes
TARA PON MAG 00004	Legionellales	-	Gammaproteobacteria	Legionellales	NA	NA	NA	1.74554	72	na	Contig	TARA_PON_MAG_00004	TARA_PON_MAG_00004	0.954128	yes
TARA PSE MAG 00004	Legionellales	-	Gammaproteobacteria	Legionellales	NA	NA	NA	2.20135	36	na	Contig	TARA_PSE_MAG_00004	TARA_PSE_MAG_00004	1	yes
Piscirickettsiaceae bacterium NORP96	Piscirickettsiaceae	2030828	Gammaproteobacteria	Thiotrichales	Piscirickettsiaceae	NA	Piscirickettsiaceae bacterium	2.53756	47	na	Contig	GCA_002401815.1	Piscirickettsiaceae_bacterium_NORP96	0.93578
Piscirickettsiaceae bacterium NZ-RLO	Piscirickettsiaceae	1810840	Gammaproteobacteria	Thiotrichales	Piscirickettsiaceae	NA	Piscirickettsiaceae bacterium NZ-RLO	3.05267	463	na	Contig	GCA_001644975.1	Piscirickettsiaceae_bacterium_NZ_RLO	1
Piscirickettsia litoralis Y2	Piscirickettsiaceae	1891921	Gammaproteobacteria	Thiotrichales	Piscirickettsiaceae	Piscirickettsia	Piscirickettsia litoralis	3.89743	16	representative genome	Scaffold	GCA_001720395.1	Piscirickettsia_litoralis_Y2	0.926606
Piscirickettsia salmonis LF-89 = ATCC VR-1361	Piscirickettsiaceae	1227812	Gammaproteobacteria	Thiotrichales	Piscirickettsiaceae	Piscirickettsia	Piscirickettsia salmonis	3.45006	4	representative genome	Complete Genome	GCA_000300295.3	Piscirickettsia_salmonis_LF_89_ATCC_VR	0.972477
Acidithiobacillus ferrivorans SS3	Outgroup	743299	Acidithiobacillia	Acidithiobacillales	Acidithiobacillaceae	Acidithiobacillus	Acidithiobacillus ferrivorans	3.20755	1	representative genome	Complete Genome	GCA_000214095.3	Acidithiobacillus_ferrivorans_SS3	1
Burkholderia pseudomallei K96243	Outgroup	272560	Betaproteobacteria	Burkholderiales	Burkholderiaceae	Burkholderia	Burkholderia pseudomallei	7.24755	2	reference genome	Complete Genome	GCA_000011545.1	Burkholderia_pseudomallei_K96243	1
Neisseria meningitidis MC58	Outgroup	122586	Betaproteobacteria	Neisseriales	Neisseriaceae	Neisseria	Neisseria meningitidis	2.27236	1	reference genome	Complete Genome	GCA_000008805.1	Neisseria_meningitidis_MC58	0.981651
Azoarcus sp. KH32C	Outgroup	748247	Betaproteobacteria	Rhodocyclales	Rhodocyclaceae	Azoarcus	Azoarcus sp. KH32C	5.81876	2	representative genome	Complete Genome	GCA_000349945.1	Azoarcus_sp_KH32C	1
Acidiferrobacter thiooxydans ZJ	Outgroup	163359	Gammaproteobacteria	Acidiferrobacterales	Acidiferrobacteraceae	Acidiferrobacter	Acidiferrobacter thiooxydans	3.25282	257	na	Contig	GCA_001705075.1	Acidiferrobacter_thiooxydans_ZJ	0.981651
Aeromonas hydrophila subsp. hydrophila ATCC 7966	Outgroup	380703	Gammaproteobacteria	Aeromonadales	Aeromonadaceae	Aeromonas	Aeromonas hydrophila	4.74445	1	reference genome	Complete Genome	GCA_000014805.1	Aeromonas_hydrophila_subsp_hydrophila_A	1
Alteromonas stellipolaris LMG 21861	Outgroup	233316	Gammaproteobacteria	Alteromonadales	Alteromonadaceae	Alteromonas	Alteromonas stellipolaris	4.90419	2	representative genome	Complete Genome	GCA_001562115.1	Alteromonas_stellipolaris_LMG_21861	0.990826
Cellvibrio japonicus Ueda107	Outgroup	498211	Gammaproteobacteria	Cellvibrionales	Cellvibrionaceae	Cellvibrio	Cellvibrio japonicus	4.57657	1	representative genome	Complete Genome	GCA_000019225.1	Cellvibrio_japonicus_Ueda107	1
Thioalkalivibrio nitratireducens DSM 14787	Outgroup	1255043	Gammaproteobacteria	Chromatiales	Ectothiorhodospiraceae	Thioalkalivibrio	Thioalkalivibrio nitratireducens	4.00235	1	representative genome	Complete Genome	GCA_000321415.2	Thioalkalivibrio_nitratireducens_DSM_14	1
Halothiobacillus neapolitanus c2	Outgroup	555778	Gammaproteobacteria	Chromatiales	Halothiobacillaceae	Halothiobacillus	Halothiobacillus neapolitanus	2.58289	1	representative genome	Complete Genome	GCA_000024765.1	Halothiobacillus_neapolitanus_c2	1
Wenzhouxiangella marina KCTC 42284	Outgroup	1579979	Gammaproteobacteria	Chromatiales	Wenzhouxiangellaceae	Wenzhouxiangella	Wenzhouxiangella marina	3.6752	1	representative genome	Complete Genome	GCA_001187785.1	Wenzhouxiangella_marina_KCTC_42284	1
Woeseia oceani XK5	Outgroup	1548547	Gammaproteobacteria	Chromatiales	Woeseiaceae	Woeseia	Woeseia oceani	4.05989	1	na	Complete Genome	GCA_001677435.1	Woeseia_oceani_XK5	1
Escherichia coli O157:H7 str. Sakai	Outgroup	386585	Gammaproteobacteria	Enterobacterales	Enterobacteriaceae	Escherichia	Escherichia coli	5.59448	3	reference genome	Complete Genome	GCA_000008865.1	Escherichia_coli_O157_H7_str_Sakai	1
Immundisolibacter cernigliae TR3.2	Outgroup	1810504	Gammaproteobacteria	Immundisolibacterales	Immundisolibacteraceae	Immundisolibacter	Immundisolibacter cernigliae	3.24354	1	na	Complete Genome	GCA_001697225.1	Immundisolibacter_cernigliae_TR3_2	0.990826
Crenothrix sp. D3	Outgroup	1880899	Gammaproteobacteria	Methylococcales	Crenotrichaceae	Crenothrix	Crenothrix sp. D3	3.63377	103	na	Contig	GCA_002134785.1	Crenothrix_sp_D3	0.972477
Methylococcus capsulatus str. Bath	Outgroup	243233	Gammaproteobacteria	Methylococcales	Methylococcaceae	Methylococcus	Methylococcus capsulatus	3.30456	1	representative genome	Complete Genome	GCA_000008325.1	Methylococcus_capsulatus_str_Bath	0.981651
Methylohalobius crimeensis 10Ki	Outgroup	1283300	Gammaproteobacteria	Methylococcales	Methylothermaceae	Methylohalobius	Methylohalobius crimeensis	3.50961	5	representative genome	Contig	GCA_000421465.1	Methylohalobius_crimeensis_10Ki	0.981651
Candidatus Ruthia magnifica str. Cm (Calyptogena magnifica)	Outgroup	413404	Gammaproteobacteria	NA	NA	Candidatus Ruthia	Candidatus Ruthia magnifica	1.16078	1	representative genome	Complete Genome	GCA_000015105.1	Ca_Ruthia_magnifica_str_Cm_Calyptogena	0.954128
Candidatus Thiodiazotropha endoloripes G_E	Outgroup	1818881	Gammaproteobacteria	NA	NA	Candidatus Thiodiazotropha	Candidatus Thiodiazotropha endoloripes	4.88142	27	na	Scaffold	GCA_001709035.1	Ca_Thiodiazotropha_endoloripes_G_E	0.990826
Candidatus Thioglobus singularis PS1	Outgroup	1125411	Gammaproteobacteria	NA	NA	Candidatus Thioglobus	Candidatus Thioglobus singularis	1.71415	1	representative genome	Complete Genome	GCA_001281385.1	Ca_Thioglobus_singularis_PS1	0.981651
Gallaecimonas xiamenensis 3-C-1	Outgroup	745411	Gammaproteobacteria	NA	NA	Gallaecimonas	Gallaecimonas xiamenensis	4.06228	66	representative genome	Contig	GCA_000299915.1	Gallaecimonas_xiamenensis_3_C_1	1
Ignatzschineria larvae DSM 13226	Outgroup	1111732	Gammaproteobacteria	NA	NA	Ignatzschineria	Ignatzschineria larvae	2.4598	52	representative genome	Scaffold	GCA_000510805.1	Ignatzschineria_larvae_DSM_13226	0.990826
Sedimenticola thiotaurini SIP-G1	Outgroup	1543721	Gammaproteobacteria	NA	NA	Sedimenticola	Sedimenticola thiotaurini	3.96228	2	representative genome	Complete Genome	GCA_001007875.1	Sedimenticola_thiotaurini_SIP_G1	1
Thiohalorhabdus denitrificans HL 19	Outgroup	381306	Gammaproteobacteria	NA	NA	Thiohalorhabdus	Thiohalorhabdus denitrificans	2.86901	15	representative genome	Contig	GCA_001399755.1	Thiohalorhabdus_denitrificans_HL_19	0.981651
Thiolapillus brandeum Hiromi 1	Outgroup	1076588	Gammaproteobacteria	NA	NA	Thiolapillus	Thiolapillus brandeum	3.15364	3	representative genome	Complete Genome	GCA_000828615.1	Thiolapillus_brandeum_Hiromi_1	1
Wohlfahrtiimonas chitiniclastica BM-Y	Outgroup	400946	Gammaproteobacteria	NA	NA	Wohlfahrtiimonas	Wohlfahrtiimonas chitiniclastica	2.18198	2	representative genome	Contig	GCA_001632485.1	Wohlfahrtiimonas_chitiniclastica_BM_Y	0.990826
Algiphilus aromaticivorans DG1253	Outgroup	1415780	Gammaproteobacteria	Nevskiales	Algiphilaceae	Algiphilus	Algiphilus aromaticivorans	3.80568	2	representative genome	Contig	GCA_000733765.1	Algiphilus_aromaticivorans_DG1253	0.981651
Nevskia soli DSM 19509	Outgroup	1122604	Gammaproteobacteria	Nevskiales	Sinobacteraceae	Nevskia	Nevskia soli	5.78061	86	representative genome	Scaffold	GCA_000711955.1	Nevskia_soli_DSM_19509	0.981651
Oceanospirillum beijerinckii DSM 7166	Outgroup	1122616	Gammaproteobacteria	Oceanospirillales	Oceanospirillaceae	Oceanospirillum	Oceanospirillum beijerinckii	5.32532	99	representative genome	Scaffold	GCA_000422425.1	Oceanospirillum_beijerinckii_DSM_7166	1
Pasteurella multocida ATCC 43137	Outgroup	747	Gammaproteobacteria	Pasteurellales	Pasteurellaceae	Pasteurella	Pasteurella multocida	2.27184	1	representative genome	Complete Genome	GCA_000754275.1	Pasteurella_multocida_ATCC_43137	1
[Pseudomonas syringae] pv. tomato str. DC3000	Outgroup	223283	Gammaproteobacteria	Pseudomonadales	Pseudomonadaceae	Pseudomonas	Pseudomonas syringae group genomosp. 3	6.53826	3	reference genome	Complete Genome	GCA_000007805.1	_Pseudomonas_syringae_pv_tomato_str_DC3	0.990826
Thioflexothrix psekupsii D3	Outgroup	1570016	Gammaproteobacteria	Thiotrichales	NA	Thioflexothrix	Thioflexothrix psekupsii	3.96826	27	na	Contig	GCA_002149925.1	Thioflexothrix_psekupsii_D3	0.990826
Cycloclasticus pugetii PS-1	Outgroup	655438	Gammaproteobacteria	Thiotrichales	Piscirickettsiaceae	Cycloclasticus	Cycloclasticus pugetii	2.38392	1	representative genome	Contig	GCA_000384415.1	Cycloclasticus_pugetii_PS_1	0.990826
Hydrogenovibrio marinus DSM 11271	Outgroup	1123513	Gammaproteobacteria	Thiotrichales	Piscirickettsiaceae	Hydrogenovibrio	Hydrogenovibrio marinus	2.6093	3	representative genome	Contig	GCA_000711315.1	Hydrogenovibrio_marinus_DSM_11271	1
Methylophaga nitratireducenticrescens JAM1	Outgroup	754476	Gammaproteobacteria	Thiotrichales	Piscirickettsiaceae	Methylophaga	Methylophaga nitratireducenticrescens	3.13719	1	representative genome	Complete Genome	GCA_000260985.2	Methylophaga_nitratireducenticrescens_J	0.981651
Sulfurivirga caldicuralii DSM 17737	Outgroup	364032	Gammaproteobacteria	Thiotrichales	Piscirickettsiaceae	Sulfurivirga	Sulfurivirga caldicuralii	1.67328	7	na	Contig	GCA_900141795.1	Sulfurivirga_caldicuralii_DSM_17737	1
Thioalkalimicrobium aerophilum AL3	Outgroup	717772	Gammaproteobacteria	Thiotrichales	Piscirickettsiaceae	Thioalkalimicrobium	Thioalkalimicrobium aerophilum	2.15836	1	representative genome	Complete Genome	GCA_000227665.3	Thioalkalimicrobium_aerophilum_AL3	1
Thiomicrospira crunogena XCL-2	Outgroup	317025	Gammaproteobacteria	Thiotrichales	Piscirickettsiaceae	Thiomicrospira	Thiomicrospira crunogena	2.42773	1	representative genome	Complete Genome	GCA_000012605.1	Thiomicrospira_crunogena_XCL_2	1
Achromatium sp. WMS3	Outgroup	1604836	Gammaproteobacteria	Thiotrichales	Thiotrichaceae	Achromatium	Achromatium sp. WMS3	3.8456	1113	na	Contig	GCA_001276615.1	Achromatium_sp_WMS3	0.614679
Beggiatoa alba B18LD	Outgroup	395493	Gammaproteobacteria	Thiotrichales	Thiotrichaceae	Beggiatoa	Beggiatoa alba	4.26515	3	representative genome	Scaffold	GCA_000245015.1	Beggiatoa_alba_B18LD	0.990826
Candidatus Marithrix sp. Canyon 246	Outgroup	1827136	Gammaproteobacteria	Thiotrichales	Thiotrichaceae	Candidatus Marithrix	Candidatus Marithrix sp. Canyon 246	3.23883	44	na	Contig	GCA_001723685.1	Ca_Marithrix_sp_Canyon_246	0.972477
Leucothrix mucor DSM 2157	Outgroup	998674	Gammaproteobacteria	Thiotrichales	Thiotrichaceae	Leucothrix	Leucothrix mucor	5.18567	2	representative genome	Contig	GCA_000419525.1	Leucothrix_mucor_DSM_2157	1
Candidatus Thiomargarita nelsonii Hydrate Ridge	Outgroup	1003181	Gammaproteobacteria	Thiotrichales	Thiotrichaceae	Thiomargarita	Candidatus Thiomargarita nelsonii	12.9121	2481	na	Scaffold	GCA_000785145.1	Ca_Thiomargarita_nelsonii_Hydrate_Ridge	0.880734
Thioploca ingrica	Outgroup	40754	Gammaproteobacteria	Thiotrichales	Thiotrichaceae	Thioploca	Thioploca ingrica	4.81001	1	representative genome	Complete Genome	GCA_000828835.1	Thioploca_ingrica	0.981651
Thiothrix nivea DSM 5205	Outgroup	870187	Gammaproteobacteria	Thiotrichales	Thiotrichaceae	Thiothrix	Thiothrix nivea	4.69171	4	representative genome	Scaffold	GCA_000260135.1	Thiothrix_nivea_DSM_5205	1
Vibrio fischeri ES114	Outgroup	312309	Gammaproteobacteria	Vibrionales	Vibrionaceae	Aliivibrio	Aliivibrio fischeri	4.27372	3	reference genome	Complete Genome	GCA_000011805.1	Vibrio_fischeri_ES114	1
Xanthomonas campestris pv. campestris str. ATCC 33913	Outgroup	190485	Gammaproteobacteria	Xanthomonadales	Xanthomonadaceae	Xanthomonas	Xanthomonas campestris	5.07619	1	reference genome	Complete Genome	GCA_000007145.1	Xanthomonas_campestris_pv_campestris_st	1
Mariprofundus ferrooxydans PV-1	Outgroup	314345	Zetaproteobacteria	Mariprofundales	Mariprofundaceae	Mariprofundus	Mariprofundus ferrooxydans	2.99273	4	representative genome	Scaffold	GCA_000153765.1	Mariprofundus_ferrooxydans_PV_1	0.990826
