## Supplementary Table 7 for "Host-adaptation in *Legionellales* is 2.4 Ga, coincident with eukaryogenesis"

### Sheet: legioTableFormatted
Name	ShortName	Length	GC-content	Present Markers	Completeness	Redudance	CompletenessW	RedudanceW	N50	L50	N90	L90	Source	Source of assembly	Accession number	In Gamma105?	Group	Index
Aquicella siphonis SGT-108	Aquicella_Siphonis	2833188	47.82	139	1	1	1	1	2411764	1	421424	2	Spa Borehole, Sao Gemil, Portugal	This study	ERZ780935	no	Aquicella	1
Aquicella lusitana SGT-39	Aquicella_Lusitana	2624892	44.09	139	1	1.014	1	1.023	2154315	1	281037	2	Spa Borehole, Sao Gemil, Portugal	This study	ERZ780934	yes	Aquicella	2
Gammaproteobacteria bacterium GWE2_42_36	Gammaproteobacteria_bacterium_GWE2_42_3_1	1370507	42.04	121	0.871	1	0.851	1	20095	22	8097	64	Rifle, Colorado	Anantharaman et al. 2016	GCA_001801305.1	yes	Aquicella	14
Gammaproteobacteria bacterium GWF2_41_13	Gammaproteobacteria_bacterium_GWF2_41_1_1	1220045	41.21	104	0.748	1.01	0.726	1.017	21642	19	8021	57	Rifle, Colorado	Anantharaman et al. 2016	GCA_001801315.1	no	Aquicella	15
Gammaproteobacteria bacterium RIFCSPHIGHO2_12_FULL_38_14	Gammaproteobacteria_bacterium_RIFCSPHI_1	1694121	38	105	0.755	1.038	0.849	1.052	35208	14	13525	43	Rifle, Colorado	Anantharaman et al. 2016	GCA_001801545.1	yes	Aquicella	18
Gammaproteobacteria bacterium RIFCSPHIGHO2_12_FULL_41_20	Gammaproteobacteria_bacterium_RIFCSPHI__3	2033387	40.79	139	1	1	1	1	79571	8	20305	26	Rifle, Colorado	Anantharaman et al. 2016	GCA_001801575.1	no	Aquicella	20
Gammaproteobacteria bacterium RIFCSPHIGHO2_12_FULL_42_10	Gammaproteobacteria_bacterium_RIFCSPHI__4	1431043	41.99	126	0.906	1.024	0.948	1.021	22832	21	7861	63	Rifle, Colorado	Anantharaman et al. 2016	GCA_001801625.1	no	Aquicella	21
Gammaproteobacteria bacterium RIFCSPHIGHO2_12_FULL_43_28	Gammaproteobacteria_bacterium_RIFCSPHI__6	1457137	43.1	122	0.878	1.025	0.819	1.051	15545	27	7726	78	Rifle, Colorado	Anantharaman et al. 2016	GCA_001801635.1	no	Aquicella	23
Gammaproteobacteria bacterium RIFCSPHIGHO2_12_FULL_45_12	Gammaproteobacteria_bacterium_RIFCSPHI__7	1307828	45.18	112	0.806	1.018	0.726	1.035	30223	15	12893	40	Rifle, Colorado	Anantharaman et al. 2016	GCA_001801665.1	no	Aquicella	24
Gammaproteobacteria bacterium RIFCSPHIGHO2_02_FULL_42_13	Gammaproteobacteria_bacterium_RIFCSPHI_24	1477790	41.95	133	0.957	1.023	0.932	1.028	25272	21	7944	63	Rifle, Colorado	Anantharaman et al. 2016	GCA_001801405.1	no	Aquicella	27
Gammaproteobacteria bacterium RIFCSPHIGHO2_12_FULL_35_23	Gammaproteobacteria_bacterium_RIFCSPHI_25	2398516	35.04	137	0.986	1	0.966	1	151277	6	43510	16	Rifle, Colorado	Anantharaman et al. 2016	GCA_001801465.1	yes	Aquicella	28
Gammaproteobacteria bacterium RIFCSPHIGHO2_12_FULL_37_14	Gammaproteobacteria_bacterium_RIFCSPHI_27	2537316	37	119	0.856	1.059	0.949	1.071	53709	14	9136	57	Rifle, Colorado	Anantharaman et al. 2016	GCA_001801485.1	yes	Aquicella	30
Gammaproteobacteria bacterium RIFCSPHIGHO2_12_FULL_37_34	Gammaproteobacteria_bacterium_RIFCSPHI_28	1706887	37.37	133	0.957	1.015	0.949	1.024	16815	37	8032	93	Rifle, Colorado	Anantharaman et al. 2016	GCA_001801495.1	no	Aquicella	31
Rifle_ACD_contigs_ACD45_151	Rifle_ACD_contigs_ACD45_151	2282068	38.99	103	0.741	1.223	0.803	1.281	9025	67	2553	279	Rifle, Colorado	Wrighton et al. 2012	ACD45	yes	Aquicella	37
Rifle_ACD_contigs_ACD46_373	Rifle_ACD_contigs_ACD46_373	2418496	35.76	101	0.727	1.03	0.667	1.045	8859	76	2722	281	Rifle, Colorado	Wrighton et al. 2012	ACD46	no	Aquicella	38
Rifle_ACD_contigs_ACD60_47	Rifle_ACD_contigs_ACD60_47	1945659	38.97	115	0.827	1.078	0.917	1.068	42134	14	18370	41	Rifle, Colorado	Wrighton et al. 2012	ACD60	no	Aquicella	39
Gammaproteobacteria bacterium 39-13	Gammaproteobacteria_bacterium_39_13	3594628	38.64	137	0.986	1	0.968	1	75687	13	26417	43	Bioreactor	Kantor et al. 2016	GCA_001898235.1	no	Berkiella	7
Candidatus Berkiella cookevillensis CC99	Coxiellaceae_bacterium_CC99	2990285	37.92	136	0.978	1	0.961	1	225033	5	53639	16	NCBI	NCBI	GCA_001431315.1	yes	Berkiella	44
Candidatus Berkiella aquae HT99	Coxiellaceae_bacterium_HT99	3625323	39.45	138	0.993	1	1	1	242304	5	54353	18	NCBI	NCBI	GCA_001431295.1	yes	Berkiella	45
Putative Legionellales ERR323788	Putative_Legionellales_ERR323788	1754589	35.7	138	0.993	1	1	1	153032	4	54554	11	Anopheles metagenome	This study	-	no	Coxiella	3
TARA PON MAG 00004	TARA_PON_MAG_00004	1745536	41.07	133	0.957	1.008	0.905	1.013	36072	14	12017	49	Tara Pacific Ocean, North American	Delmont et al. 2017	TARA_PON_MAG_00004	yes	Coxiella	4
Coxiella sp. DG_40	Coxiella_sp_DG_40	2338617	39.79	120	0.863	1.15	0.885	1.144	47976	8	10138	56	Bioreactor	Kantor et al. 2016	GCA_001302865.1	yes	Coxiella	9
Coxiella sp. RIFCSPHIGHO2_12_FULL_42_15	Coxiella_sp_RIFCSPHIGHO2_12_FULL_42_15	1638237	42.05	118	0.849	1	0.791	1	45668	10	15787	34	Rifle, Colorado	Anantharaman et al. 2016	GCA_001797285.1	yes	Coxiella	11
Coxiella sp. RIFCSPHIGHO2_12_FULL_44_14	Coxiella_sp_RIFCSPHIGHO2_12_FULL_44_14	1572714	43.58	127	0.914	1.079	0.885	1.082	32361	16	11659	44	Rifle, Colorado	Anantharaman et al. 2016	GCA_001795425.1	no	Coxiella	12
Gammaproteobacteria bacterium GWE2_37_16	Gammaproteobacteria_bacterium_GWE2_37_1_1	1184118	37.33	102	0.734	1.01	0.631	1.001	11947	37	5879	95	Rifle, Colorado	Anantharaman et al. 2016	GCA_001801285.1	no	Coxiella	13
Gammaproteobacteria bacterium RBG_16_37_9	Gammaproteobacteria_bacterium_RBG_16_37_1	1187666	36.45	108	0.777	1.009	0.87	1.022	25635	15	7616	49	Rifle, Colorado	Anantharaman et al. 2016	GCA_001801345.1	no	Coxiella	16
Gammaproteobacteria bacterium RIFCSPHIGHO2_12_FULL_38_11	Gammaproteobacteria_bacterium_RIFCSPHI	2081169	37.75	106	0.763	1.019	0.811	1.036	38620	18	10254	57	Rifle, Colorado	Anantharaman et al. 2016	GCA_001801515.1	no	Coxiella	17
Gammaproteobacteria bacterium RIFCSPHIGHO2_12_FULL_41_15	Gammaproteobacteria_bacterium_RIFCSPHI__2	2054013	40.51	114	0.82	1.088	0.737	1.172	24131	29	10449	80	Rifle, Colorado	Anantharaman et al. 2016	GCA_001802485.1	no	Coxiella	19
Gammaproteobacteria bacterium RIFCSPHIGHO2_12_FULL_42_13	Gammaproteobacteria_bacterium_RIFCSPHI__5	1257284	41.77	105	0.755	1.076	0.547	1.226	68698	5	21203	20	Rifle, Colorado	Anantharaman et al. 2016	GCA_001802505.1	no	Coxiella	22
Gammaproteobacteria bacterium RIFCSPHIGHO2_12_FULL_45_9	Gammaproteobacteria_bacterium_RIFCSPHI__8	2355107	45.16	125	0.899	1.104	0.882	1.111	17268	43	6214	135	Rifle, Colorado	Anantharaman et al. 2016	GCA_001802525.1	no	Coxiella	25
Gammaproteobacteria bacterium RIFCSPHIGHO2_02_FULL_39_13	Gammaproteobacteria_bacterium_RIFCSPHI_23	1671405	39.02	136	0.978	1	0.99	1	68520	10	19430	26	Rifle, Colorado	Anantharaman et al. 2016	GCA_001802445.1	yes	Coxiella	26
Gammaproteobacteria bacterium RIFCSPHIGHO2_12_FULL_36_30	Gammaproteobacteria_bacterium_RIFCSPHI_26	1740090	35.59	138	0.993	1	0.995	1	326338	2	98257	6	Rifle, Colorado	Anantharaman et al. 2016	GCA_001801815.1	no	Coxiella	29
Gammaproteobacteria bacterium RIFCSPLOWO2_02_FULL_38_11	Gammaproteobacteria_bacterium_RIFCSPLO_15	1700490	38.1	133	0.957	1	0.964	1	35668	16	11168	51	Rifle, Colorado	Anantharaman et al. 2016	GCA_001801745.1	yes	Coxiella	32
Gammaproteobacteria bacterium RIFCSPLOWO2_02_FULL_42_14	Gammaproteobacteria_bacterium_RIFCSPLO_16	1850420	41.45	139	1	1	1	1	108281	4	39899	15	Rifle, Colorado	Anantharaman et al. 2016	GCA_001801755.1	no	Coxiella	33
Rifle_ACD_contigs_ACD21_113	Rifle_ACD_contigs_ACD21_113	1563208	39.94	132	0.95	1.068	0.937	1.034	16089	27	4390	98	Rifle, Colorado	Wrighton et al. 2012	ACD21	no	Coxiella	36
Candidatus Rickettsiella isopodorum RCFS May 2013	Ca_Rickettsiella_isopodorum_RCFS_May_20	1493003	37.05	137	0.986	1	0.991	1	384641	2	48412	7	NCBI	NCBI	GCA_001881495.1	no	Coxiella	40
Coxiella burnetii RSA 493	Coxiella_burnetii_RSA_493	2032674	42.6	138	0.993	1	1	1	1995281	1	1995281	1	NCBI	NCBI	GCF_000007765.2	yes	Coxiella	41
Coxiella endosymbiont of Amblyomma americanum C904	Coxiella_endosymbiont_of_Amblyomma_amer	656901	34.59	127	0.914	1.008	0.863	1.002	656901	1	656901	1	NCBI	NCBI	GCA_000815025.1	no	Coxiella	42
Coxiella-like endosymbiont CRt	Coxiella_like_endosymbiont_CRt	1733840	38.17	135	0.971	1.089	0.935	1.081	1733840	1	1733840	1	NCBI	NCBI	GCA_001077715.1	no	Coxiella	43
Diplorickettsia massiliensis 20B	Diplorickettsia_massiliensis_20B	1727973	38.89	135	0.971	1.037	0.953	1.061	927639	1	124827	3	NCBI	NCBI	GCA_000257395.1	yes	Coxiella	46
Rickettsiella grylli	Rickettsiella_grylli	1581239	37.87	138	0.993	1.014	1	1.023	1566411	1	1566411	1	NCBI	NCBI	GCA_000168295.1	yes	Coxiella	94
Fangia hongkongensis FSC776 = DSM 21703	Fangia_hongkongensis_FSC776_DSM_21703	2946743	37.94	137	0.986	1.015	0.967	1	175206	7	41667	20	NCBI	NCBI	GCA_000379445.1	yes	Fangia/Francisella	101
Francisella tularensis subsp. tularensis SCHU S4	Francisella_tularensis_subsp_tularensis	1892775	32.26	138	0.993	1.014	0.989	1	1892775	1	1892775	1	NCBI	NCBI	GCA_000008985.1	yes	Fangia/Francisella	102
Aeromonas hydrophila subsp. hydrophila ATCC 7966	Aeromonas_hydrophila_subsp_hydrophila_A	4744448	61.55	137	0.986	1.007	0.999	1.006	4744448	1	4744448	1	NCBI	NCBI	GCA_000014805.1	yes	Gamma	97
Alcanivorax dieselolei B5	Alcanivorax_dieselolei_B5	4928223	61.63	138	0.993	1.007	1	1.029	4928223	1	4928223	1	NCBI	NCBI	GCA_000300005.1	no	Gamma	98
Escherichia coli str. K-12 substr. MG1655	Escherichia_coli_str_K_12_substr_MG1655	4641652	50.79	139	1	1	1	1	4641652	1	4641652	1	NCBI	NCBI	GCA_000005845.2	no	Gamma	100
Halomonas huangheensis BJGMM-B45	Halomonas_huangheensis_BJGMM_B45	4757486	58.53	139	1	1.007	1	1.006	4757486	1	4757486	1	NCBI	NCBI	GCA_001431725.1	no	Gamma	103
Kangiella koreensis DSM 16069	Kangiella_koreensis_DSM_16069	2852073	43.69	138	0.993	1	1	1	2852073	1	2852073	1	NCBI	NCBI	GCA_000024085.1	no	Gamma	104
Methylomonas denitrificans FJG1	Methylomonas_denitrificans_FJG1	5172098	51.66	134	0.964	1.015	0.965	1.027	5172098	1	5172098	1	NCBI	NCBI	GCA_000785705.2	no	Gamma	106
Nevskia soli DSM 19509	Nevskia_soli_DSM_19509	5780610	65.07	136	0.978	1.007	0.951	1.01	128335	13	33113	45	NCBI	NCBI	GCA_000711955.1	yes	Gamma	108
Pseudoalteromonas luteoviolacea S4054249	Pseudoalteromonas_luteoviolacea_S405424	6223983	41.66	139	1	1.007	1	1.017	4902887	1	1321096	2	NCBI	NCBI	GCA_001750165.1	no	Gamma	110
Shewanella oneidensis MR-1	Shewanella_oneidensis_MR_1	5131424	45.89	139	1	1	1	1	4969811	1	4969811	1	NCBI	NCBI	GCA_000146165.2	no	Gamma	111
Teredinibacter turnerae T7901	Teredinibacter_turnerae_T7901	5193164	50.89	138	0.993	1.007	1	1.01	5193164	1	5193164	1	NCBI	NCBI	GCA_000023025.1	no	Gamma	112
Thioalkalivibrio nitratireducens DSM 14787	Thioalkalivibrio_nitratireducens_DSM_14	4002350	66.5	138	0.993	1.014	0.995	1.023	4002350	1	4002350	1	NCBI	NCBI	GCA_000321415.2	yes	Gamma	113
TARA PSE MAG 00004	TARA_PSE_MAG_00004	2201353	45.17	138	0.993	1	1	1	109729	8	27532	24	Tara Pacific Ocean, South American	Delmont et al. 2017	TARA_PSE_MAG_00004	yes	Legionella	5
Putative Legionellales TARA121	Putative_Legionellales_TARA121	1905991	39.49	138	0.993	1	0.975	1	33710	19	13136	53	Tara, Pacific Ocean, Marquesas Islands	This study	-	no	Legionella	6
Legionella sp 40 6	Legionella_sp_40_6	3142726	40.28	135	0.971	1.015	0.969	1.035	6645	141	2260	453	Bioreactor	Kantor et al. 2016	GCA_001899505.1	no	Legionella	8
Candidatus Legionella polyplacis	Candidatus_Legionella_polyplacis	529754	23.03	117	0.842	1	0.696	1	529754	1	529754	1	Polyplax serrata	Ríhová et al. 2017	GCA_002776555.1	no	Legionella	10
Legionellales bacterium RIFCSPHIGHO2_12_FULL_37_14	Legionellales_bacterium_RIFCSPHIGHO2_12	1902423	37.24	134	0.964	1	0.928	1	61592	12	18862	33	Rifle, Colorado	Anantharaman et al. 2016	GCA_001804735.1	no	Legionella	34
Legionellales bacterium RIFCSPHIGHO2_12_FULL_42_9	Legionellales_bacterium_RIFCSPHIGHO2_12_1	2368910	41.33	121	0.871	1.149	0.894	1.226	12047	60	5721	175	Rifle, Colorado	Anantharaman et al. 2016	GCA_001804755.1	no	Legionella	35
Fluoribacter bozemanae WIGA	Fluoribacter_bozemanae_WIGA	4124313	37.89	138	0.993	1	1	1	366528	4	51590	19	NCBI	NCBI	GCA_001467045.1	yes	Legionella	47
Fluoribacter dumoffii NY 23	Fluoribacter_dumoffii_NY_23	3909670	39.49	138	0.993	1	1	1	3689573	1	3689573	1	NCBI	NCBI	GCA_000236165.1	no	Legionella	48
Fluoribacter gormanii LS-13	Fluoribacter_gormanii_LS_13	3820062	38.06	137	0.986	1.007	0.994	1.019	207605	8	66571	19	NCBI	NCBI	GCA_001467685.1	no	Legionella	49
Legionella adelaidensis 1762-AUS-E	Legionella_adelaidensis_1762_AUS_E	2367659	38.84	138	0.993	1	1	1	1453175	1	76605	5	NCBI	NCBI	GCA_001467055.1	no	Legionella	50
Legionella anisa WA-316-C3	Legionella_anisa_WA_316_C3	4398856	38.17	138	0.993	1	1	1	345754	4	44230	21	NCBI	NCBI	GCA_001467525.1	no	Legionella	51
Legionella birminghamensis CDC 1407-AL-14	Legionella_birminghamensis_CDC_1407_AL	3737655	43.45	137	0.986	1.022	0.991	1.033	202516	6	52228	23	NCBI	NCBI	GCA_001467505.1	no	Legionella	52
Legionella brunensis ATCC 43878	Legionella_brunensis_ATCC_43878	3750738	38.63	138	0.993	1	1	1	450639	4	90346	11	NCBI	NCBI	GCA_001467025.1	no	Legionella	53
Legionella cherrii ORW	Legionella_cherrii_ORW	3982132	38.79	138	0.993	1	1	1	2946006	1	221890	3	NCBI	NCBI	GCA_001467035.1	no	Legionella	54
Legionella cincinnatiensis CDC 72-OH-14	Legionella_cincinnatiensis_CDC_72_OH_14	4053879	36.76	138	0.993	1.022	1	1.034	337180	5	47684	19	NCBI	NCBI	GCA_001467545.1	no	Legionella	55
Legionella drancourtii LLAP12	Legionella_drancourtii_LLAP12	4152613	38.46	137	0.986	1.007	0.99	1.019	153222	10	38827	32	NCBI	NCBI	GCA_000162755.2	no	Legionella	56
Legionella drozanskii LLAP-1 ATCC 700990	Legionella_drozanskii_LLAP_1_ATCC_70099	3558106	39.31	137	0.986	1.022	0.991	1.03	756619	2	91221	9	NCBI	NCBI	GCA_001467585.1	no	Legionella	57
Legionella erythra SE-32A-C8	Legionella_erythra_SE_32A_C8	3239140	46.66	138	0.993	1	1	1	357604	4	50765	13	NCBI	NCBI	GCA_001467615.1	no	Legionella	58
Legionella fairfieldensis ATCC 49588	Legionella_fairfieldensis_ATCC_49588	2656591	39.57	138	0.993	1	1	1	90475	10	33822	27	NCBI	NCBI	GCA_000621525.1	no	Legionella	59
Legionella fallonii LLAP-10	Legionella_fallonii_LLAP_10	4434890	38.32	138	0.993	1	1	1	4181563	1	4181563	1	NCBI	NCBI	GCA_000953135.1	no	Legionella	60
Legionella feeleii WO-44C	Legionella_feeleii_WO_44C	3554653	40.93	138	0.993	1	1	1	194422	4	27460	22	NCBI	NCBI	GCA_001467625.1	no	Legionella	61
Legionella geestiana ATCC 49504	Legionella_geestiana_ATCC_49504	2545646	51.06	137	0.986	1	0.999	1	88746	11	21721	33	NCBI	NCBI	GCA_001467645.1	yes	Legionella	62
Legionella gratiana Lyon 8420412	Legionella_gratiana_Lyon_8420412	3926196	36.83	137	0.986	1	0.994	1	709402	3	72161	10	NCBI	NCBI	GCA_001467695.1	no	Legionella	63
Legionella hackeliae	Legionella_hackeliae	3570857	38.96	138	0.993	1	1	1	3440975	1	3440975	1	NCBI	NCBI	GCA_000953655.1	no	Legionella	64
Legionella israelensis Bercovier 4	Legionella_israelensis_Bercovier_4	3061150	39.72	138	0.993	1	1	1	71189	14	14183	57	NCBI	NCBI	GCA_001467785.1	no	Legionella	65
Legionella jamestowniensis JA-26-G1-E2	Legionella_jamestowniensis_JA_26_G1_E2	3341467	39.44	138	0.993	1	1	1	2329967	1	243377	4	NCBI	NCBI	GCA_001467745.1	no	Legionella	66
Legionella jordanis BL-540	Legionella_jordanis_BL_540	3086499	41.68	138	0.993	1.007	1	1.017	2700909	1	227661	2	NCBI	NCBI	GCA_001467765.1	no	Legionella	67
Legionella lansingensis DSM 19556 = ATCC 49751	Legionella_lansingensis_DSM_19556_ATCC	2913095	40.6	138	0.993	1	1	1	87160	11	25183	35	NCBI	NCBI	GCA_000622185.1	no	Legionella	68
Legionella londiniensis ATCC 49505	Legionella_londiniensis_ATCC_49505	2401343	43.27	137	0.986	1	0.991	1	308017	3	69670	11	NCBI	NCBI	GCA_001467825.1	no	Legionella	69
Legionella longbeachae NSW150	Legionella_longbeachae_NSW150	4149158	37.13	138	0.993	1	1	1	4077332	1	4077332	1	NCBI	NCBI	GCA_000091785.1	no	Legionella	70
Legionella maceachernii PX-1-G2-E2	Legionella_maceachernii_PX_1_G2_E2	3600316	40.45	138	0.993	1.022	1	1.028	210820	6	44493	23	NCBI	NCBI	GCA_001467845.1	no	Legionella	71
Legionella massiliensis LegA	Legionella_massiliensis_LegA	4387007	41.19	139	1	1.014	1	1.03	1031853	2	702542	4	NCBI	NCBI	GCA_000756815.1	no	Legionella	72
Legionella moravica DSM 19234	Legionella_moravica_DSM_19234	3764213	39.95	138	0.993	1	1	1	172948	8	38718	24	NCBI	NCBI	GCA_000423305.1	no	Legionella	73
Legionella nautarum ATCC 49506	Legionella_nautarum_ATCC_49506	3649429	39.64	138	0.993	1.014	1	1.03	827231	2	66300	12	NCBI	NCBI	GCA_001467895.1	no	Legionella	74
Legionella norrlandica LEGN	Legionella_norrlandica_LEGN	3070855	37.46	138	0.993	1.014	1	1.021	52410	19	12245	72	NCBI	NCBI	GCA_000770585.1	no	Legionella	75
Legionella oakridgensis ATCC 33761 = DSM 21215	Legionella_oakridgensis_ATCC_33761_DSM	2773209	40.86	138	0.993	1.007	1	1	2722964	1	2722964	1	NCBI	NCBI	GCA_000512355.1	no	Legionella	76
Legionella parisiensis PF-209-C-C2	Legionella_parisiensis_PF_209_C_C2	4170404	37.91	138	0.993	1	1	1	2768684	1	333339	3	NCBI	NCBI	GCA_001467945.1	no	Legionella	77
Legionella pneumophila subsp pneumophila str. Philadelphia	Legionella_pneumophila_subsp_pneumophil_1	3397754	38.27	138	0.993	1	1	1	3397754	1	3397754	1	NCBI	NCBI	GCF_000008485.1	yes	Legionella	78
Legionella quateirensis ATCC 49507	Legionella_quateirensis_ATCC_49507	4200592	38.97	138	0.993	1	1	1	406047	4	124528	13	NCBI	NCBI	GCA_001467955.1	no	Legionella	79
Legionella quinlivanii CDC 1442-AUS-E	Legionella_quinlivanii_CDC_1442_AUS_E	3546255	42.97	137	0.986	1.007	0.991	1.003	666687	2	80230	11	NCBI	NCBI	GCA_001467975.1	no	Legionella	80
Legionella rubrilucens WA-270A-C2	Legionella_rubrilucens_WA_270A_C2	3129674	47.64	138	0.993	1	1	1	859478	2	137076	6	NCBI	NCBI	GCA_001468125.1	no	Legionella	81
Legionella sainthelensi ATCC 35248	Legionella_sainthelensi_ATCC_35248	4108235	36.95	138	0.993	1.007	1	1.019	147819	12	40310	33	NCBI	NCBI	GCA_000621685.1	no	Legionella	82
Legionella santicrucis SC-63-C7	Legionella_santicrucis_SC_63_C7	4820916	36.63	138	0.993	1.007	1	1.019	265161	6	34028	32	NCBI	NCBI	GCA_001468135.1	no	Legionella	83
Legionella saoudiensis LH-SWC	Legionella_saoudiensis_LH_SWC	3846294	39.42	137	0.986	1	0.991	1	659603	2	312850	5	NCBI	NCBI	GCA_001465875.1	no	Legionella	84
Legionella shakespearei DSM 23087	Legionella_shakespearei_DSM_23087	3512682	41.63	138	0.993	1	1	1	110354	9	26466	31	NCBI	NCBI	GCA_000373765.1	no	Legionella	85
Legionella spiritensis Mt.St.Helens-9	Legionella_spiritensis_Mt_St_Helens_9	3313534	45.36	138	0.993	1	1	1	301316	5	83230	13	NCBI	NCBI	GCA_001468165.1	no	Legionella	86
Legionella steelei IMVS3376	Legionella_steelei_IMVS3376	4227172	38.76	138	0.993	1.007	1	1.019	2403021	1	137215	5	NCBI	NCBI	GCA_001468005.1	no	Legionella	87
Legionella steigerwaltii SC-18-C9	Legionella_steigerwaltii_SC_18_C9	3948710	38.26	138	0.993	1.007	1	1.019	202352	6	53536	22	NCBI	NCBI	GCA_001468065.1	no	Legionella	88
Legionella tucsonensis ATCC 49180	Legionella_tucsonensis_ATCC_49180	3356485	37.41	138	0.993	1	1	1	2776985	1	295577	2	NCBI	NCBI	GCA_001468035.1	no	Legionella	89
Legionella tunisiensis LegM	Legionella_tunisiensis_LegM	3374751	39.89	134	0.964	1.037	0.975	1.037	17203	60	4706	205	NCBI	NCBI	GCA_000308315.1	no	Legionella	90
Legionella wadsworthii DSM 21896 = ATCC 33877	Legionella_wadsworthii_DSM_21896_ATCC_3	3580227	37.91	138	0.993	1	1	1	625747	2	161830	7	NCBI	NCBI	GCA_000701265.1	no	Legionella	91
Legionella waltersii ATCC 51914	Legionella_waltersii_ATCC_51914	3650667	39.05	138	0.993	1	1	1	299415	4	41650	14	NCBI	NCBI	GCA_001468085.1	no	Legionella	92
Legionella worsleiensis ATCC 49508	Legionella_worsleiensis_ATCC_49508	3067721	40.28	136	0.978	1.015	0.985	1.03	331381	4	101092	13	NCBI	NCBI	GCA_001467535.1	no	Legionella	93
Tatlockia micdadei ATCC33218	Tatlockia_micdadei_ATCC33218	3310028	40.46	138	0.993	1	1	1	3310028	1	3310028	1	NCBI	NCBI	GCA_000953635.1	yes	Legionella	95
Acidithiobacillus ferrivorans SS3	Acidithiobacillus_ferrivorans_SS3	3207552	56.59	138	0.993	1.029	1	1.046	3207552	1	3207552	1	NCBI	NCBI	GCA_000214095.3	yes	Outgroup	96
Burkholderia pseudomallei K96243	Burkholderia_pseudomallei_K96243	7247547	68.06	138	0.993	1.007	1	1.001	4074542	1	3173005	2	NCBI	NCBI	GCA_000011545.1	yes	Outgroup	99
Mariprofundus ferrooxydans PV-1	Mariprofundus_ferrooxydans_PV_1	2992730	51.74	138	0.993	1	0.995	1	1418196	2	1418196	2	NCBI	NCBI	GCA_000153765.1	yes	Outgroup	105
Neisseria meningitidis MC58	Neisseria_meningitidis_MC58	2272360	51.53	136	0.978	1	0.988	1	2272360	1	2272360	1	NCBI	NCBI	GCA_000008805.1	yes	Outgroup	107
Piscirickettsia salmonis LF-89 = ATCC VR-1361	Piscirickettsia_salmonis_LF_89_ATCC_VR	3450064	39.68	137	0.986	1	0.999	1	3184851	1	3184851	1	NCBI	NCBI	GCA_000300295.3	yes	Piscirickettsia	109
